# Gene-based calibration of high-throughput functional assays for clinical variant classification

**DOI:** 10.1101/2025.04.29.651326

**Authors:** Daniel Zeiberg, Ross Stewart, Shantanu Jain, Malvika Tejura, Abbye E. McEwen, Shawn Fayer, Yuriy Sverchkov, Mark Craven, Vikas Pejaver, Alan F. Rubin, Lea M. Starita, Douglas M. Fowler, Anne O’Donnell-Luria, Predrag Radivojac

## Abstract

High-throughput assays measure a broad range of variant effects on gene function and hold promise for supporting genomic medicine. Current clinical guidelines for rare Mendelian diseases rely on establishing gene-specific score thresholds for each assay that separate pathogenic from benign variants. This introduces inconsistencies and subjectivity, ultimately lacking the rigor of calibration; i.e., mapping a variant score to a probability of pathogenicity. To address this problem, we introduce a semi-supervised framework for calibrating experimental assay data and propose Experimental score CALIBRator (ExCALIBR), a method that jointly models pathogenic, benign, synonymous, and population variants using skew normal mixtures to produce variant-specific probabilities of pathogenicity. Evaluated across 80 datasets from 39 genes, all meeting fit quality criteria, ExCALIBR substantially outperformed existing field standards and was further validated on the All of Us biobank data. Our results demonstrate that calibrated experimental assays generate indispensable evidence that will dramatically reduce variants of uncertain significance.
