## Supplementary material for "Gene-based calibration of high-throughput functional assays for clinical variant classification": OddsPath Evidence

Dataset	Total Controls	OddsNormal	OddsAbnormal	Pathogenic Controls	Benign Controls	Prior Probability Pathogenic	Total Assay Abnormal	True Path in Abnormal	Total Assay Normal	True Path in Normal	Pseudocount Details	Evidence Code Normal	Evidence Code Abnormal
ASPA_Grønbæk-Thygesen_2024_abundance	70	No functionally normal controls	4.4062	64	6	0.9143	2734	47	0	1	Added 1 misclassified pathogenic variant to normal function class	Not available	PS3_moderate
ASPA_Grønbæk-Thygesen_2024_toxicity	70	0.5469	2.25	64	6	0.9143	1516	24	4224	35	Added 1 misclassified benign variant to abnormal function class	Indeterminate	PS3_supporting
BAP1_Waters_2024	1260	0.0116	15.1815	202	1058	0.1603	4759	200	8962	2	None	BS3_strong	PS3_moderate
BARD1_IGVF	1145	0.0055	316.2294	186	959	0.1624	1129	184	7548	1	None	BS3_strong	PS3_strong
BRCA1_Adamovich_2022_Cisplatin_Resistance	39	0.0383	9.3103	29	10	0.7436	387	27	860	1	Added 1 misclassified benign variant to abnormal function class	BS3_strong	PS3_moderate
BRCA1_Adamovich_2022_HDR	44	0.0381	11.7419	31	13	0.7045	523	28	1303	1	Added 1 misclassified benign variant to abnormal function class; Added 1 misclassified pathogenic variant to normal function class	BS3_strong	PS3_moderate
BRCA1_Findlay_2018	477	0.0196	39.4604	268	209	0.5618	823	253	2821	5	None	BS3_strong	PS3_strong
BRCA2_Hu_2024	93	0.0204	42.2041	49	44	0.5269	130	47	302	1	Added 1 misclassified benign variant to abnormal function class	BS3_strong	PS3_strong
BRCA2_IGVF	123	No functionally normal controls	No functionally abnormal controls	43	80	0.3496	0	0	0	1	Added 1 misclassified benign variant to abnormal function class; Added 1 misclassified pathogenic variant to normal function class	Not available	Not available
BRCA2_Sahu_2023_exon13_Cisplatin_Resistance	50	No functionally normal controls	No functionally abnormal controls	17	33	0.34	0	0	0	1	Added 1 misclassified benign variant to abnormal function class; Added 1 misclassified pathogenic variant to normal function class	Not available	Not available
BRCA2_Sahu_2023_exon13_Olaparib_Resistance	50	No functionally normal controls	No functionally abnormal controls	17	33	0.34	0	0	0	1	Added 1 misclassified benign variant to abnormal function class; Added 1 misclassified pathogenic variant to normal function class	Not available	Not available
BRCA2_Sahu_2023_exon13_SGE	50	No functionally normal controls	No functionally abnormal controls	17	33	0.34	0	0	0	1	Added 1 misclassified benign variant to abnormal function class; Added 1 misclassified pathogenic variant to normal function class	Not available	Not available
BRCA2_Sahu_2023_exon13_global_score	50	No functionally normal controls	No functionally abnormal controls	17	33	0.34	0	0	0	1	Added 1 misclassified benign variant to abnormal function class; Added 1 misclassified pathogenic variant to normal function class	Not available	Not available
BRCA2_Sahu_2025_SGE	963	No functionally normal controls	No functionally abnormal controls	362	601	0.3759	0	0	0	1	Added 1 misclassified benign variant to abnormal function class; Added 1 misclassified pathogenic variant to normal function class	Not available	Not available
CALM1_CALM2_CALM3_Weile_2017	45	No functionally normal controls	No functionally abnormal controls	11	34	0.2444	0	0	0	1	Added 1 misclassified benign variant to abnormal function class; Added 1 misclassified pathogenic variant to normal function class	Not available	Not available
CARD11_Meitlis_2020_SGE_Ibrutinib_GoF	14	2.0	2.0	7	7	0.5	140	2	2260	4	Added 1 misclassified benign variant to abnormal function class	Indeterminate	Indeterminate
CARD11_Meitlis_2020_SGE_LoF	14	0.6667	4.0	7	7	0.5	1239	4	1050	2	Added 1 misclassified benign variant to abnormal function class	Indeterminate	PS3_supporting
CBS_Sun_2020_high_B6	158	No functionally normal controls	No functionally abnormal controls	20	138	0.1266	0	0	0	1	Added 1 misclassified benign variant to abnormal function class; Added 1 misclassified pathogenic variant to normal function class	Not available	Not available
CBS_Sun_2020_low_B6	158	No functionally normal controls	No functionally abnormal controls	15	143	0.0949	0	0	0	1	Added 1 misclassified benign variant to abnormal function class; Added 1 misclassified pathogenic variant to normal function class	Not available	Not available
CHEK2_Gebbia_2024	210	No functionally normal controls	No functionally abnormal controls	44	166	0.2095	0	0	0	1	Added 1 misclassified benign variant to abnormal function class; Added 1 misclassified pathogenic variant to normal function class	Not available	Not available
CRX_Shepherdson_2024	21	0.3516	5.5385	13	8	0.619	1378	9	3248	4	None	BS3_supporting	PS3_moderate
CTCF_IGVF	70	0.4239	15.1026	39	31	0.5571	590	19	4092	16	Added 1 misclassified benign variant to abnormal function class	BS3_supporting	PS3_moderate
DDX3X_Radford_2023	394	0.1482	138.125	224	170	0.5685	1638	182	6732	33	Added 1 misclassified benign variant to abnormal function class	BS3_moderate	PS3_strong
F9_Popp_2025_carboxy_F9_specific	297	0.3734	27.1146	160	137	0.5387	3450	95	4976	58	None	BS3_supporting	PS3_strong
F9_Popp_2025_carboxy_gla_motif	297	No functionally normal controls	No functionally abnormal controls	160	137	0.5387	0	0	0	1	Added 1 misclassified benign variant to abnormal function class; Added 1 misclassified pathogenic variant to normal function class	Not available	Not available
F9_Popp_2025_heavy_chain	297	0.4792	65.9313	160	137	0.5387	2726	77	5822	75	None	BS3_supporting	PS3_strong
F9_Popp_2025_light_chain	297	0.467	22.8333	160	137	0.5387	2745	80	5747	72	None	BS3_supporting	PS3_strong
F9_Popp_2025_strep_2	297	0.4995	27.8281	160	137	0.5387	2160	65	5151	70	None	Indeterminate	PS3_strong
FKRP_Ma_2024	458	0.0566	19.1876	93	365	0.2031	1472	88	2956	5	None	BS3_moderate	PS3_strong
G6PD_IGVF	294	0.6904	30.0	189	105	0.6429	2437	54	7651	128	Added 1 misclassified benign variant to abnormal function class	Indeterminate	PS3_strong
GCK_Gersing_2023_complementation	342	0.2581	5.6074	301	41	0.8801	5064	247	2225	36	None	BS3_supporting	PS3_moderate
GCK_Gersing_2024_abundance	341	No functionally normal controls	24.0	297	44	0.871	2855	162	0	1	Added 1 misclassified pathogenic variant to normal function class	Not available	PS3_strong
HMBS_van_Loggerenberg_2023_combined	114	No functionally normal controls	No functionally abnormal controls	58	56	0.5088	0	0	0	1	Added 1 misclassified benign variant to abnormal function class; Added 1 misclassified pathogenic variant to normal function class	Not available	Not available
HMBS_van_Loggerenberg_2023_erythroid	112	No functionally normal controls	No functionally abnormal controls	57	55	0.5089	0	0	0	1	Added 1 misclassified benign variant to abnormal function class; Added 1 misclassified pathogenic variant to normal function class	Not available	Not available
HMBS_van_Loggerenberg_2023_ubquitous	103	No functionally normal controls	No functionally abnormal controls	50	53	0.4854	0	0	0	1	Added 1 misclassified benign variant to abnormal function class; Added 1 misclassified pathogenic variant to normal function class	Not available	Not available
JAG1_Gilbert_2024	116	0.5549	9.1895	19	97	0.1638	481	9	2293	10	None	Indeterminate	PS3_moderate
KCNE1_Muhammad_2024_potassium_flux	35	0.1444	5.7778	9	26	0.2571	815	8	1435	1	None	BS3_moderate	PS3_moderate
KCNE1_Muhammad_2024_trafficking	35	0.3399	4.0444	9	26	0.2571	969	7	809	2	None	BS3_supporting	PS3_supporting
KCNE1_Muhammad_2024_trafficking_WT_background_DN	35	0.1699	5.7778	9	26	0.2571	1101	8	652	1	None	BS3_moderate	PS3_moderate
KCNH2_Jiang_2022	31	0.0435	8.0	23	8	0.7419	61	23	14	1	Added 1 misclassified benign variant to abnormal function class; Added 1 misclassified pathogenic variant to normal function class	BS3_strong	PS3_moderate
KCNH2_Kozek_Glazer_2020	4	0.3333	1.0	3	1	0.75	144	3	75	1	Added 1 misclassified benign variant to abnormal function class; Added 1 misclassified pathogenic variant to normal function class	BS3_supporting	Indeterminate
KCNH2_O_Neill_2024_surface_expression	553	0.0978	11.3645	204	349	0.3689	7052	186	14946	18	None	BS3_moderate	PS3_moderate
KCNQ4_Zheng_2022_current_homozygous	42	0.0435	2.4783	23	19	0.5476	649	3	3095	1	Added 1 misclassified benign variant to abnormal function class	BS3_strong	PS3_supporting
KCNQ4_Zheng_2022_v12_homozygous	20	1.0	0.0	1	19	0.05	267	0	3013	1	Added 1 misclassified benign variant to abnormal function class	Indeterminate	BS3_strong
LARGE1_Ma_2024	284	0.084	136.0	12	272	0.0423	1374	12	5287	1	Added 1 misclassified pathogenic variant to normal function class	BS3_moderate	PS3_strong
MSH2_Jia_2021	64	0.101	9.0909	44	20	0.6875	1730	40	14696	4	None	BS3_moderate	PS3_moderate
NDUFAF6_Sung_2024	15	0.1333	6.0	9	6	0.6	2446	9	2779	1	Added 1 misclassified pathogenic variant to normal function class	BS3_moderate	PS3_moderate
OTC_Lo_2023	189	0.0077	4.3077	182	7	0.963	409	112	235	1	Added 1 misclassified benign variant to abnormal function class	BS3_strong	PS3_moderate
PALB2_IGVF	1039	0.0041	50.0073	275	764	0.2647	976	270	6692	1	None	BS3_strong	PS3_strong
PAX6_McDonnell_2024_BLX_geneticin	71	No functionally normal controls	No functionally abnormal controls	70	1	0.9859	0	0	0	1	Added 1 misclassified benign variant to abnormal function class; Added 1 misclassified pathogenic variant to normal function class	Not available	Not available
PAX6_McDonnell_2024_BLX_no_geneticin	71	No functionally normal controls	No functionally abnormal controls	70	1	0.9859	0	0	0	1	Added 1 misclassified benign variant to abnormal function class; Added 1 misclassified pathogenic variant to normal function class	Not available	Not available
PAX6_McDonnell_2024_LE9_geneticin	71	No functionally normal controls	No functionally abnormal controls	70	1	0.9859	0	0	0	1	Added 1 misclassified benign variant to abnormal function class; Added 1 misclassified pathogenic variant to normal function class	Not available	Not available
PAX6_McDonnell_2024_LE9_no_geneticin	71	No functionally normal controls	No functionally abnormal controls	70	1	0.9859	0	0	0	1	Added 1 misclassified benign variant to abnormal function class; Added 1 misclassified pathogenic variant to normal function class	Not available	Not available
PTEN_Matreyek_2018	119	0.2467	29.3671	79	40	0.6639	1348	58	2569	19	None	BS3_supporting	PS3_strong
PTEN_Mighell_2018	114	0.177	0.823	113	1	0.9912	2745	93	4946	20	Added 1 misclassified benign variant to abnormal function class	BS3_moderate	Indeterminate
RAD51C_Olvera-León_2024	668	0.0104	35.5656	201	467	0.3009	2378	199	4461	2	None	BS3_strong	PS3_strong
RAD51D_IGVF	509	0.0558	56.2133	75	434	0.1473	501	68	3720	4	None	BS3_moderate	PS3_strong
RHO_Wan_2019	93	0.1839	4.4828	87	6	0.9355	107	65	79	16	Added 1 misclassified benign variant to abnormal function class	BS3_moderate	PS3_moderate
SCN5A_Glazer_2020	12	0.125	3.5	8	4	0.6667	84	7	110	1	Added 1 misclassified benign variant to abnormal function class; Added 1 misclassified pathogenic variant to normal function class	BS3_moderate	PS3_supporting
SCN5A_Ma_2024	26	0.0714	11.1429	14	12	0.5385	17	13	27	1	Added 1 misclassified benign variant to abnormal function class	BS3_moderate	PS3_moderate
SGCB_Li_2023	14	No benign controls	No benign controls	14	0	1.0	1588	13	4355	1	No benign controls	Not available	Not available
TARDBP_Bolognesi_Faure_2019	14	No benign controls	No benign controls	14	0	1.0	0	0	0	1	No benign controls	Not available	Not available
TP53_Boettcher_2019	223	No functionally normal controls	No functionally abnormal controls	206	17	0.9238	0	0	0	1	Added 1 misclassified benign variant to abnormal function class; Added 1 misclassified pathogenic variant to normal function class	Not available	Not available
TP53_Fortuno_2021	192	0.0135	10.0276	181	11	0.9427	482	165	1184	2	Added 1 misclassified benign variant to abnormal function class	BS3_strong	PS3_moderate
TP53_Giacomelli_2018_combined_score	353	No functionally normal controls	No functionally abnormal controls	206	147	0.5836	0	0	0	1	Added 1 misclassified benign variant to abnormal function class; Added 1 misclassified pathogenic variant to normal function class	Not available	Not available
TP53_Giacomelli_2018_p53WT_Nutlin3	353	No functionally normal controls	No functionally abnormal controls	206	147	0.5836	0	0	0	1	Added 1 misclassified benign variant to abnormal function class; Added 1 misclassified pathogenic variant to normal function class	Not available	Not available
TP53_Giacomelli_2018_p53null_Nutlin3	353	No functionally normal controls	No functionally abnormal controls	206	147	0.5836	0	0	0	1	Added 1 misclassified benign variant to abnormal function class; Added 1 misclassified pathogenic variant to normal function class	Not available	Not available
TP53_Giacomelli_2018_p53null_etoposide	353	No functionally normal controls	No functionally abnormal controls	206	147	0.5836	0	0	0	1	Added 1 misclassified benign variant to abnormal function class; Added 1 misclassified pathogenic variant to normal function class	Not available	Not available
TP53_Kato_2003_AIP1nWT	192	No functionally normal controls	No functionally abnormal controls	181	11	0.9427	0	0	0	1	Added 1 misclassified benign variant to abnormal function class; Added 1 misclassified pathogenic variant to normal function class	Not available	Not available
TP53_Kato_2003_BAXnWT	192	No functionally normal controls	No functionally abnormal controls	181	11	0.9427	0	0	0	1	Added 1 misclassified benign variant to abnormal function class; Added 1 misclassified pathogenic variant to normal function class	Not available	Not available
TP53_Kato_2003_GADD45nWT	192	No functionally normal controls	No functionally abnormal controls	181	11	0.9427	0	0	0	1	Added 1 misclassified benign variant to abnormal function class; Added 1 misclassified pathogenic variant to normal function class	Not available	Not available
TP53_Kato_2003_MDM2nWT	192	No functionally normal controls	No functionally abnormal controls	181	11	0.9427	0	0	0	1	Added 1 misclassified benign variant to abnormal function class; Added 1 misclassified pathogenic variant to normal function class	Not available	Not available
TP53_Kato_2003_NOXAnWT	192	No functionally normal controls	No functionally abnormal controls	181	11	0.9427	0	0	0	1	Added 1 misclassified benign variant to abnormal function class; Added 1 misclassified pathogenic variant to normal function class	Not available	Not available
TP53_Kato_2003_P53R2nWT	192	No functionally normal controls	No functionally abnormal controls	181	11	0.9427	0	0	0	1	Added 1 misclassified benign variant to abnormal function class; Added 1 misclassified pathogenic variant to normal function class	Not available	Not available
TP53_Kato_2003_WAF1nWT	192	No functionally normal controls	No functionally abnormal controls	181	11	0.9427	0	0	0	1	Added 1 misclassified benign variant to abnormal function class; Added 1 misclassified pathogenic variant to normal function class	Not available	Not available
TP53_Kato_2003_h1433snWT	192	No functionally normal controls	No functionally abnormal controls	181	11	0.9427	0	0	0	1	Added 1 misclassified benign variant to abnormal function class; Added 1 misclassified pathogenic variant to normal function class	Not available	Not available
TPK1_Weile_2017	54	No functionally normal controls	No functionally abnormal controls	10	44	0.1852	0	0	0	1	Added 1 misclassified benign variant to abnormal function class; Added 1 misclassified pathogenic variant to normal function class	Not available	Not available
TSC2_IGVF	381	0.223	23.6677	62	319	0.1627	2844	46	5616	13	None	BS3_moderate	PS3_strong
VHL_Buckley_2024	449	0.1397	62.9764	212	237	0.4722	327	169	1700	27	None	BS3_moderate	PS3_strong
XRCC2_IGVF	169	0.1667	163.0	6	163	0.0355	616	6	3072	1	Added 1 misclassified benign variant to abnormal function class; Added 1 misclassified pathogenic variant to normal function class	BS3_moderate	PS3_strong
