## Supplementary material for "Gene-based calibration of high-throughput functional assays for clinical variant classification": All of Us Biobank Validation

### Sheet: excluded_pairs
Gene	Associated phenotype(s)	Not autosomal dominant	No matching Condition in AoU	Fewer than 40 cases with variants in gene
ASPA	Canavan disease	✘	✘
CALM1/2/3	Long QT syndrome or Sudden cardiac death			✘
CARD11	immunodeficiency 11b with atopic dermatitis, BENTA disease		✘
CBS	Classic homocystinuria	✘		✘
CRX	Cone-rod dystrophy			✘
CTCF	Syndromic intellectual disability			✘
DDX3X	X-linked syndromic intellectual disability	✘		✘
F9	Hemophilia B	✘		✘
FKRP	Myopathy caused by variation in FKRP	✘	✘
G6PD	Deficiency of glucose-6-phosphate dehydrogenase	✘
HMBS	Acute intermittent porphyria	✘		✘
JAG1	Alagille syndrome/Arteriohepatic dysplasia		✘
LARGE1	Dystroglycanopathy	✘	✘
NDUFAF6	Leigh's disease	✘		✘
OTC	Ornithine carbamoyltransferase deficiency	✘	✘
PAX6	Ocular dysgenesis		✘
RHO	Retinitis pigmentosa	✘		✘
SFPQ	Renal cell carcinoma or Bone sarcoma			✘
SGCB	Limb-girdle muscular dystrophy	✘		✘
TARDBP	Amyotrophic lateral sclerosis or Frontotemporal dementia			✘
TPK1	Leigh's disease	✘		✘
VHL	von Hippel-Lindau disease			✘
XRCC2	Fanconi anemia	✘		✘

### Sheet: cohort_definitions
Gene	Case Inclusion Criteria	Control Exclusion Criteria
BAP1	Melanoma, Mesothelioma, Renal cancer, Basal cell carcinoma, Intracranial meningioma, or Choloangiocarcinoma of the biliary tract	Cancer
BARD1	Breast cancer or Ovarian cancer	Cancer
BRCA1	Breast cancer, Ovarian cancer, Prostate cancer, Pancreatic cancer, or Melanoma	Cancer
BRCA2	Breast cancer, Ovarian cancer, Prostate cancer, Pancreatic cancer, or Melanoma	Cancer
CHEK2	Breast cancer or Prostate cancer	Cancer
GCK	Maturity-onset diabetes of the young (MODY)	Diabetes
KCNE1	Long QT syndrome or Sudden cardiac death	Abnormal QT interval, Cardiac arrhythmia, or Sudden cardiac death
KCNH2	Long QT syndrome or Sudden cardiac death	Abnormal QT interval, Cardiac arrhythmia, or Sudden cardiac death
KCNQ4	Nonsyndromic genetic hearing loss	Hearing loss
MSH2	Colorectal cancer, Ovarian cancer, Stomach cancer, Small bowel cancer, Urinary tract cancer, Prostate cancer, Brain cancer, or Endometrial cancer	Cancer
PALB2	Breast cancer, Ovarian cancer, Pancreatic cancer, or Prostate cancer	Cancer
PTEN	Breast cancer, Endometrial cancer, Thyroid cancer, Colorectal cancer, Renal cancer, or Melanoma	Cancer
RAD51C	Breast cancer or Ovarian cancer	Cancer
RAD51D	Breast cancer or Ovarian cancer	Cancer
SCN5A	Long QT syndrome, Dilated cardiomyopathy, or Sudden cardiac death	Abnormal QT interval, Cardiomyopathy, Cardiac arrhythmia, or Sudden cardiac death
TP53	Cancer	Cancer
TSC2	Tuberous sclerosis	Tuberous sclerosis or Cancer

### Sheet: phenotype_definition_queries
Phenotype	All of Us Cohort Builder query terms (OMOP Concept Id)
Abnormal QT interval	ECG: Q-T interval abnormal (4064627) OR Long QT syndrome (314664) OR Prolonged QT interval​ (4008859) OR Schwartz score over threshold as computed in https://github.com/Craven-Biostat-Lab/igvf-cvfg-biobank/blob/c12465ef33fb484fa7a57de3b178c5917f1f7441/scripts/notebook-archive/Make%20Long%20QT%20Case%20and%20Control%20Pools.ipynb
Basal cell carcinoma	Basal cell carcinoma of the skin (4112752)
Brain cancer	Primary malignant neoplasm of brain (380055) OR Including yourself, who in your family has had brain cancer? - Self (43528492)
Breast cancer	Female (45878463) AND [Malignant tumor of breast (4112853) OR Including yourself, who in your family has had breast cancer? - Self (43528500)]
Cancer	Malignant neoplastic disease (443392) OR Including yourself, who in your family has had bladder cancer? - Self (43528472) OR Including yourself, who in your family has had blood or soft tissue cancer? - Self (1384404) OR Including yourself, who in your family has had bone cancer? - Self (43528480) OR Including yourself, who in your family has had brain cancer? - Self (43528492) OR Including yours…
Cardiac arrhythmia	Cardiac arrhythmia (44784217)
Cardiomyopathy	Cardiomyopathy (321319)
Cholangiocarcinoma of biliary tract	Cholangiocarcinoma of biliary tract (4208660)
Colorectal cancer	Malignant neoplasm of colon and/or rectum (36683531) OR Including yourself, who in your family has had colon cancer/rectal cancer? - Self (43528565)
Diabetes	Diabetes mellitus (201820) OR Including yourself, who in your family has had type 1 diabetes? - Self (43529923) OR Including yourself, who in your family has had type 2 diabetes? - Self (43529932) OR Including yourself, who in your family has had other/unknown diabetes? - Self (43529668)
Dilated cardiomyopathy	Dilated cardiomyopathy (4163710)
Endometrial cancer	Malignant neoplasm of uterus (197230) OR Including yourself, who in your family has had endometrial cancer? - Self (43528679)
Hearing loss	Hearing loss (377889) OR Including yourself, who in your family has had severe hearing loss or partial deafness in one or both ears? - Self (1384396)
Intracranial meningioma	Intracranial meningioma (4118992)
Long QT syndrome	Long QT syndrome (314664) OR Schwarz score over threshold as computed in https://github.com/Craven-Biostat-Lab/igvf-cvfg-biobank/blob/c12465ef33fb484fa7a57de3b178c5917f1f7441/scripts/notebook-archive/Make%20Long%20QT%20Case%20and%20Control%20Pools.ipynb
Melanoma	Malignant melanoma (4162276)
Mesothelioma	Mesothelioma (malignant, clinical disorder) (4033891)
Maturity-onset diabetes of the young (MODY)	Age < 30 AND BMI < 30 AND [Diabetes mellitus (201820) OR Including yourself, who in your family has had type 1 diabetes? - Self (43529923) OR Including yourself, who in your family has had type 2 diabetes? - Self (43529932) OR Including yourself, who in your family has had other/unknown diabetes? - Self (43529668)]
Nonsyndromic genetic hearing loss	[Hearing loss (377889) AND [NOT Noise-induced hearing loss (440422)] AND [NOT Hearning loss associated with syndrome (4049221)]] OR Including yourself, who in your family has had severe hearing loss or partial deafness in one or both ears? - Self (1384396)
Ovarian cancer	Malignant tumor of ovary (4181351) OR Including yourself, who in your family has had ovarian cancer? - Self (1384488)
Pancreatic cancer	Malignant tumor of pancreas (4180793) OR Including yourself, who in your family has had pancreatic cancer? - Self (43529684)
Prostate cancer	Malignant neoplasm of prostate (4163261) OR Including yourself, who in your family has had prostate cancer? - Self (43529733)
Renal cancer	Malignant tumor of kidney (196653) OR Including yourself, who in your family has had kidney cancer? - Self (43529136)
Small bowel cancer	Carcinoid tumor of the small intestine (198100)
Stomach cancer	Malignant tumor of stomach (443387) OR Including yourself, who in your family has had stomach cancer? - Self (43529866)
Sudden cardiac death	Sudden cardiac death (4317150)
Thyroid cancer	Malignant tumor of thyroid gland (4178976) OR Including yourself, who in your family has had thyroid cancer? - Self (43529909)
Tuberous sclerosis	Tuberous sclerosis syndrome (380839)
Urinary tract cancer	Primary malignant neoplasm of ureter (200054) OR Malignant tumor of urinary bladder (197508) OR Primary malignant neoplasm of renal pelvis (195480) OR Including yourself, who in your family has had bladder cancer? - Self (43528472)

### Sheet: OR_results_column_definitions
Column Name	Description
Gene	Official HGNC symbol for the gene analyzed.
Dataset	The experimental assay dataset used for the given gene.
Classification	The classification used to define the set of variants analyzed; i.e., a threshold on the calibrated evidence points.
Odds Ratio	The point estimate of the odds ratio computed for association between the set of variants and the gene-associated phenotype.
OR_LI	The lower bound of the 95% confidence interval of the odds ratio estimate.
OR_UI	The upper bound of the 95% confidence interval of the odds ratio estimate.
p-value	The Wald test p-value for the OR estimate.

### Sheet: OR_results
Gene	Dataset	Classification	Odds Ratio	OR_LI	OR_UI	p-value	Cases with variants	Controls with variants	significant
BAP1	BAP1_Waters_2024	≤ -1	1.0076	0.946315	1.07286	0.813037	1400	57520	FALSE
BAP1	BAP1_Waters_2024	≤ -2	1.00762	0.946331	1.07287	0.812635	1400	57520	FALSE
BAP1	BAP1_Waters_2024	≤ -3	1.00765	0.946359	1.0729	0.811935	1400	57500	FALSE
BAP1	BAP1_Waters_2024	≤ -4	1.00945	0.948	1.07488	0.769197	1400	57440	FALSE
BAP1	BAP1_Waters_2024	≥ +1	2.21024	1.24314	3.92968	0.00690847	20	240	TRUE
BAP1	BAP1_Waters_2024	≥ +2	2.66699	1.36919	5.19492	0.0039308	20	160	TRUE
BAP1	BAP1_Waters_2024	≥ +3	2.68643	1.37774	5.23823	0.00372569	20	160	TRUE
BAP1	BAP1_Waters_2024	≥ +4	2.82988	1.44619	5.53746	0.00238851	20	140	TRUE
BARD1	BARD1_IGVF	≤ -1	0.988756	0.895949	1.09118	0.822091	14560	323440	FALSE
BARD1	BARD1_IGVF	≤ -2	0.988756	0.895949	1.09118	0.822091	14560	323440	FALSE
BARD1	BARD1_IGVF	≤ -3	0.988802	0.895992	1.09123	0.822813	14560	323440	FALSE
BARD1	BARD1_IGVF	≤ -4	0.989071	0.896236	1.09152	0.82702	14560	323440	FALSE
BARD1	BARD1_IGVF	≤ -5	0.978054	0.887997	1.07724	0.65253	14540	322700	FALSE
BARD1	BARD1_IGVF	≤ -6	0.983316	0.892875	1.08292	0.732529	14540	322620	FALSE
BARD1	BARD1_IGVF	≥ +1	2.54386	1.60732	4.0261	6.72248e-05	40	320	TRUE
BARD1	BARD1_IGVF	≥ +2	2.54388	1.60733	4.02614	6.72175e-05	40	320	TRUE
BARD1	BARD1_IGVF	≥ +3	2.54388	1.60733	4.02614	6.72175e-05	40	320	TRUE
BARD1	BARD1_IGVF	≥ +4	2.01406	1.1915	3.40447	0.00894495	20	300	TRUE
BARD1	BARD1_IGVF	≥ +5	2.32294	1.36206	3.96167	0.00197177	20	280	TRUE
BARD1	BARD1_IGVF	≥ +6	2.47773	1.37824	4.45433	0.00242958	20	240	TRUE
BARD1	BARD1_IGVF	≥ +7	2.55113	1.36168	4.77955	0.00345832	20	200	TRUE
BARD1	BARD1_IGVF	≥ +8	2.5431	1.32177	4.89298	0.00518246	20	180	TRUE
BRCA1	BRCA1_Findlay_2018	≤ -1	0.98493	0.922732	1.05132	0.648214	1360	18320	FALSE
BRCA1	BRCA1_Findlay_2018	≤ -2	0.985589	0.923346	1.05203	0.662748	1360	18320	FALSE
BRCA1	BRCA1_Findlay_2018	≤ -3	0.959398	0.895705	1.02762	0.236959	1220	15900	FALSE
BRCA1	BRCA1_Findlay_2018	≤ -4	0.959039	0.895347	1.02726	0.232929	1220	15880	FALSE
BRCA1	BRCA1_Findlay_2018	≤ -5	0.95874	0.895039	1.02698	0.229693	1220	15840	FALSE
BRCA1	BRCA1_Findlay_2018	≥ +1	7.20627	5.02109	10.3424	8.79714e-27	80	180	TRUE
BRCA1	BRCA1_Findlay_2018	≥ +2	7.20627	5.02109	10.3424	8.79714e-27	80	180	TRUE
BRCA1	BRCA1_Findlay_2018	≥ +3	7.20627	5.02109	10.3424	8.79714e-27	80	180	TRUE
BRCA1	BRCA1_Findlay_2018	≥ +4	7.29492	5.02302	10.5944	1.66779e-25	80	180	TRUE
BRCA1	BRCA1_Findlay_2018	≥ +5	7.71458	5.29013	11.2502	2.55936e-26	80	160	TRUE
BRCA2	BRCA2_Hu_2024	≤ -1	0.986568	0.930784	1.0457	0.648849	1740	33820	FALSE
BRCA2	BRCA2_Hu_2024	≤ -2	0.986568	0.930784	1.0457	0.648849	1740	33820	FALSE
BRCA2	BRCA2_Hu_2024	≤ -3	0.986568	0.930784	1.0457	0.648849	1740	33820	FALSE
BRCA2	BRCA2_Hu_2024	≤ -4	0.986568	0.930784	1.0457	0.648849	1740	33820	FALSE
BRCA2	BRCA2_Hu_2024	≤ -5	0.986568	0.930784	1.0457	0.648849	1740	33820	FALSE
BRCA2	BRCA2_Hu_2024	≤ -6	0.986568	0.930784	1.0457	0.648849	1740	33820	FALSE
BRCA2	BRCA2_Hu_2024	≤ -7	0.986568	0.930784	1.0457	0.648849	1740	33820	FALSE
BRCA2	BRCA2_Hu_2024	≤ -8	0.986568	0.930784	1.0457	0.648849	1740	33820	FALSE
BRCA2	BRCA2_Hu_2024	≥ +1	3.83841	2.14464	6.86986	5.92652e-06	40	100	TRUE
BRCA2	BRCA2_Hu_2024	≥ +2	3.83841	2.14464	6.86986	5.92652e-06	40	100	TRUE
BRCA2	BRCA2_Hu_2024	≥ +3	3.83841	2.14464	6.86986	5.92652e-06	40	100	TRUE
BRCA2	BRCA2_Hu_2024	≥ +4	3.83841	2.14464	6.86986	5.92652e-06	40	100	TRUE
BRCA2	BRCA2_Hu_2024	≥ +5	3.83841	2.14464	6.86986	5.92652e-06	40	100	TRUE
BRCA2	BRCA2_Hu_2024	≥ +6	3.83841	2.14464	6.86986	5.92652e-06	40	100	TRUE
BRCA2	BRCA2_Hu_2024	≥ +7	4.00086	2.2193	7.2126	4.00228e-06	40	100	TRUE
BRCA2	BRCA2_Hu_2024	≥ +8	4.78008	2.59537	8.80382	5.1483e-07	40	80	TRUE
MSH2	MSH2_Jia_2021	≤ -1	1.00149	0.942356	1.06433	0.961758	1520	27220	FALSE
MSH2	MSH2_Jia_2021	≤ -2	1.11768	0.452506	2.76063	0.809437	20	80	FALSE
MSH2	MSH2_Jia_2021	≥ +1	5.96368	1.91716	18.5511	0.00204219	20	20	TRUE
MSH2	MSH2_Jia_2021	≥ +2	5.96368	1.91716	18.5511	0.00204219	20	20	TRUE
MSH2	MSH2_Jia_2021	≥ +3	7.63974	2.38458	24.4763	0.000619781	20	20	TRUE
MSH2	MSH2_Jia_2021	≥ +4	9.20414	2.73873	30.9326	0.000331941	20	20	TRUE
MSH2	MSH2_Jia_2021	≥ +5	10.3079	2.92337	36.3459	0.000285176	20	20	TRUE
MSH2	MSH2_Jia_2021	≥ +6	16.3773	3.86324	69.4278	0.000148306	20	20	TRUE
PALB2	PALB2_IGVF	≤ -1	1.01159	0.980015	1.04418	0.47635	8060	117960	FALSE
PALB2	PALB2_IGVF	≤ -2	1.0106	0.979043	1.04317	0.514824	8040	117880	FALSE
PALB2	PALB2_IGVF	≤ -3	1.00754	0.975972	1.04013	0.643697	7960	117020	FALSE
PALB2	PALB2_IGVF	≤ -4	1.0054	0.973878	1.03795	0.740232	7880	115560	FALSE
PALB2	PALB2_IGVF	≤ -5	1.00635	0.974773	1.03895	0.697212	7860	115220	FALSE
PALB2	PALB2_IGVF	≤ -6	0.99407	0.962085	1.02712	0.721516	7260	108960	FALSE
PALB2	PALB2_IGVF	≥ +1	1.71706	1.14825	2.56765	0.0084558	60	320	TRUE
PALB2	PALB2_IGVF	≥ +2	1.69513	1.12619	2.55149	0.0114196	40	320	TRUE
PALB2	PALB2_IGVF	≥ +3	1.72189	1.14282	2.59438	0.00936999	40	300	TRUE
PALB2	PALB2_IGVF	≥ +4	1.58203	1.01428	2.4676	0.0431269	40	280	TRUE
RAD51C	RAD51C_Olvera-León_2024	≤ -1	0.97779	0.899602	1.06277	0.59735	800	21100	FALSE
RAD51C	RAD51C_Olvera-León_2024	≤ -2	0.976802	0.898598	1.06181	0.581446	800	21080	FALSE
RAD51C	RAD51C_Olvera-León_2024	≤ -3	0.976953	0.898735	1.06198	0.58394	800	21060	FALSE
RAD51C	RAD51C_Olvera-León_2024	≤ -4	0.978228	0.8999	1.06337	0.605196	800	21040	FALSE
RAD51C	RAD51C_Olvera-León_2024	≤ -5	0.980365	0.901799	1.06578	0.641737	800	20940	FALSE
RAD51C	RAD51C_Olvera-León_2024	≤ -6	0.972945	0.893522	1.05943	0.527854	760	20060	FALSE
RAD51C	RAD51C_Olvera-León_2024	≤ -7	0.98348	0.887244	1.09015	0.7512	520	14660	FALSE
RAD51C	RAD51C_Olvera-León_2024	≥ +1	1.65194	1.13955	2.39472	0.00806142	60	560	TRUE
RAD51C	RAD51C_Olvera-León_2024	≥ +2	1.66668	1.14926	2.41706	0.00707062	60	560	TRUE
RAD51C	RAD51C_Olvera-León_2024	≥ +3	1.63331	1.12053	2.38074	0.0107132	60	540	TRUE
RAD51C	RAD51C_Olvera-León_2024	≥ +4	1.7119	1.13694	2.57762	0.0100361	40	440	TRUE
RAD51C	RAD51C_Olvera-León_2024	≥ +5	1.89938	1.22867	2.93622	0.00389468	40	380	TRUE
RAD51C	RAD51C_Olvera-León_2024	≥ +6	1.22501	0.677132	2.21617	0.502247	20	300	FALSE
RAD51D	RAD51D_IGVF	≤ -1	0.976304	0.938479	1.01565	0.234242	5860	153940	FALSE
RAD51D	RAD51D_IGVF	≤ -2	0.977209	0.93944	1.0165	0.251641	5780	150960	FALSE
RAD51D	RAD51D_IGVF	≤ -3	0.979612	0.941762	1.01898	0.305557	5720	148940	FALSE
RAD51D	RAD51D_IGVF	≤ -4	1.00045	0.954861	1.04822	0.984786	3400	90740	FALSE
RAD51D	RAD51D_IGVF	≥ +1	2.19126	1.26235	3.80374	0.00530497	20	200	TRUE
RAD51D	RAD51D_IGVF	≥ +2	3.11481	1.67277	5.79999	0.000341062	20	120	TRUE
RAD51D	RAD51D_IGVF	≥ +3	3.13783	1.68307	5.85002	0.000320602	20	120	TRUE
RAD51D	RAD51D_IGVF	≥ +4	3.39072	1.76461	6.51531	0.00024802	20	120	TRUE
RAD51D	RAD51D_IGVF	≥ +5	3.76525	1.75862	8.06149	0.000641657	20	80	TRUE
TP53	TP53_Fortuno_2021	≤ -1	0.996977	0.96558	1.0294	0.852889	67460	292400	FALSE
TP53	TP53_Fortuno_2021	≤ -2	0.996977	0.96558	1.0294	0.852889	67460	292400	FALSE
TP53	TP53_Fortuno_2021	≤ -3	0.996977	0.96558	1.0294	0.852889	67460	292400	FALSE
TP53	TP53_Fortuno_2021	≤ -4	0.996977	0.96558	1.0294	0.852889	67460	292400	FALSE
TP53	TP53_Fortuno_2021	≤ -5	0.996977	0.96558	1.0294	0.852889	67460	292400	FALSE
TP53	TP53_Fortuno_2021	≥ +1	1.84373	1.40909	2.41244	8.1902e-06	140	200	TRUE
TP53	TP53_Fortuno_2021	≥ +2	1.84373	1.40909	2.41244	8.1902e-06	140	200	TRUE
TP53	TP53_Fortuno_2021	≥ +3	1.85016	1.41345	2.42179	7.49869e-06	140	200	TRUE
TP53	TP53_Fortuno_2021	≥ +4	1.95635	1.47836	2.58888	2.66608e-06	140	180	TRUE
TP53	TP53_Fortuno_2021	≥ +5	1.94313	1.45238	2.59972	7.72346e-06	140	160	TRUE
TP53	TP53_Fortuno_2021	≥ +6	1.89252	1.40514	2.54895	2.68356e-05	120	160	TRUE
TP53	TP53_Fortuno_2021	≥ +7	2.12378	1.5551	2.90041	2.17145e-06	120	140	TRUE
TP53	TP53_Fortuno_2021	≥ +8	2.13899	1.51429	3.02139	1.59848e-05	100	120	TRUE
TSC2	TSC2_IGVF	≥ +1	87.293	11.7351	649.339	1.26997e-05	20	100	TRUE
TSC2	TSC2_IGVF	≥ +2	99.0331	13.2746	738.82	7.39645e-06	20	80	TRUE
KCNH2	KCNH2_Jiang_2022	≤ -1	1.00491	0.928317	1.08783	0.903551	1060	117440	FALSE
KCNH2	KCNH2_Jiang_2022	≤ -2	1.00491	0.928317	1.08783	0.903551	1060	117440	FALSE
KCNH2	KCNH2_Jiang_2022	≤ -3	1.00575	0.92885	1.08902	0.887656	1040	116940	FALSE
KCNH2	KCNH2_Jiang_2022	≤ -4	1.01767	0.938135	1.10396	0.673072	960	107360	FALSE
KCNH2	KCNH2_Jiang_2022	≤ -5	1.01767	0.938135	1.10396	0.673072	960	107360	FALSE
KCNH2	KCNH2_Jiang_2022	≤ -6	1.01136	0.932078	1.09739	0.786182	960	106740	FALSE
KCNH2	KCNH2_Jiang_2022	≥ +1	70.4752	13.4967	367.999	4.51109e-07	20	20	TRUE
KCNH2	KCNH2_Jiang_2022	≥ +2	70.4752	13.4967	367.999	4.51109e-07	20	20	TRUE
KCNH2	KCNH2_Jiang_2022	≥ +3	70.4752	13.4967	367.999	4.51109e-07	20	20	TRUE
KCNH2	KCNH2_Jiang_2022	≥ +6	1	1	1	1.44984e-302	0	20	TRUE
KCNH2	KCNH2_Jiang_2022	≥ +7	1	1	1	1.44984e-302	0	20	TRUE
KCNH2	KCNH2_Jiang_2022	≥ +8	1	1	1	1.44984e-302	0	20	TRUE
SCN5A	SCN5A_Ma_2024	≤ -1	0.97949	0.897284	1.06923	0.643112	720	37480	FALSE
SCN5A	SCN5A_Ma_2024	≤ -2	0.977098	0.891155	1.07133	0.621861	660	32200	FALSE
SCN5A	SCN5A_Ma_2024	≤ -3	1.02022	0.926331	1.12363	0.684428	560	26860	FALSE
SCN5A	SCN5A_Ma_2024	≤ -4	1.03657	0.935373	1.14871	0.493205	500	23280	FALSE
SCN5A	SCN5A_Ma_2024	≥ +1	5.09968	1.16097	22.4008	0.0309558	20	40	TRUE
SCN5A	SCN5A_Ma_2024	≥ +2	5.09968	1.16097	22.4008	0.0309558	20	40	TRUE
SCN5A	SCN5A_Ma_2024	≥ +3	3.50094	0.442613	27.6914	0.235023	20	20	FALSE
SCN5A	SCN5A_Ma_2024	≥ +4	3.50094	0.442613	27.6914	0.235023	20	20	FALSE
SCN5A	SCN5A_Ma_2024	≥ +5	3.50094	0.442613	27.6914	0.235023	20	20	FALSE
SCN5A	SCN5A_Ma_2024	≥ +6	3.50094	0.442613	27.6914	0.235023	20	20	FALSE
SCN5A	SCN5A_Ma_2024	≥ +7	3.50094	0.442613	27.6914	0.235023	20	20	FALSE
SCN5A	SCN5A_Ma_2024	≥ +8	3.50094	0.442613	27.6914	0.235023	20	20	FALSE
KCNQ4	KCNQ4_Zheng_2022_current_homozygous	≤ -1	1.01043	0.973576	1.04869	0.584043	47060	320280	FALSE
KCNQ4	KCNQ4_Zheng_2022_current_homozygous	≤ -2	1.01025	0.973402	1.04849	0.590707	47060	320260	FALSE
KCNQ4	KCNQ4_Zheng_2022_current_homozygous	≥ +1	1.5964	1.1558	2.20495	0.00452968	60	320	TRUE
KCNQ4	KCNQ4_Zheng_2022_current_homozygous	≥ +2	1.61138	1.16599	2.2269	0.003848	60	320	TRUE
KCNQ4	KCNQ4_Zheng_2022_current_homozygous	≥ +3	1.61138	1.16599	2.2269	0.003848	60	320	TRUE
KCNQ4	KCNQ4_Zheng_2022_current_homozygous	≥ +4	1.67607	1.21152	2.31874	0.00181683	60	300	TRUE
KCNQ4	KCNQ4_Zheng_2022_current_homozygous	≥ +5	1.67607	1.21152	2.31874	0.00181683	60	300	TRUE
KCNQ4	KCNQ4_Zheng_2022_current_homozygous	≥ +6	1.68222	1.21565	2.32786	0.00169983	60	300	TRUE
KCNQ4	KCNQ4_Zheng_2022_current_homozygous	≥ +7	1.70238	1.22937	2.35737	0.00135863	60	300	TRUE
KCNQ4	KCNQ4_Zheng_2022_current_homozygous	≥ +8	1.70814	1.23318	2.36603	0.00127812	60	300	TRUE
GCK	GCK_Gersing_2023_complementation	≥ +1	4.49796	1.06026	19.0818	0.0414179	20	220	TRUE
GCK	GCK_Gersing_2023_complementation	≥ +2	10.4676	2.28424	47.9684	0.00249858	20	80	TRUE
GCK	GCK_Gersing_2023_complementation	≥ +3	7.01833	0.848107	58.0787	0.0707361	20	60	FALSE
